# Reconstructing the ancestral vertebrate brain using a lamprey neural cell type atlas

**DOI:** 10.1101/2022.02.28.482278

**Authors:** Francesco Lamanna, Francisca Hervas-Sotomayor, A. Phillip Oel, David Jandzik, Daniel Sobrido-Cameán, Megan L. Martik, Stephen A. Green, Thoomke Brüning, Katharina Mößinger, Julia Schmidt, Celine Schneider, Mari Sepp, Florent Murat, Jeramiah J. Smith, Marianne E. Bronner, María Celina Rodicio, Antón Barreiro-Iglesias, Daniel M. Medeiros, Detlev Arendt, Henrik Kaessmann

**Affiliations:** Center for Molecular Biology of Heidelberg University (ZMBH), DKFZ-ZMBH Alliance, D-69120 Heidelberg, Germany; Developmental Biology Unit, European Molecular Biology Laboratory, D-69012 Heidelberg, Germany; Department of Ecology and Evolutionary Biology, University of Colorado, Boulder, Colorado 80309, USA; Department of Zoology, Comenius University, Bratislava, Slovakia; Department of Functional Biology, CIBUS, Faculty of Biology, Universidade de Santiago de Compostela, 15782 Santiago de Compostela, Spain; Division of Biology and Biological Engineering, California Institute of Technology, Pasadena, CA, USA; Department of Molecular and Cell Biology, University of California, Berkeley, CA, USA; INRAE, LPGP, 35000 Rennes, France; Department of Biology, University of Kentucky, Lexington, Kentucky

## Abstract

The vertebrate brain emerged more than ∼500 million years ago in common evolutionary ancestors. To systematically trace its cellular and molecular origins, we established a spatially resolved cell type atlas of the entire brain of the sea lamprey – a jawless species whose phylogenetic position affords the reconstruction of ancestral vertebrate traits – based on extensive single-cell RNA-seq and *in situ* sequencing data. Comparisons of this atlas to neural data from the mouse and other jawed vertebrates unveiled various shared features that enabled the reconstruction of the core cell type composition, tissue structures, and gene expression programs of the ancestral brain. However, our analyses also revealed key tissues and cell types that arose later in evolution. For example, the ancestral vertebrate brain was likely devoid of cerebellar cell types and oligodendrocytes (myelinating cells); our data suggest that the latter emerged from astrocyte-like evolutionary precursors on the jawed vertebrate lineage. Our work illuminates the cellular and molecular architecture of the ancestral vertebrate brain and provides a foundation for exploring its diversification during evolution.

---

The brain of vertebrates is a structurally complex and preeminent organ because of its central functions in the body. Its most fundamental divisions are the forebrain (prosencephalon; traditionally divided into the telencephalon and diencephalon), the midbrain (mesencephalon), and hindbrain (rhombencephalon) (Fig. 1a). This regionalization is shared across all extant jawed vertebrates, and present even in jawless vertebrates (i.e., the extant cyclostomes: lampreys and hagfishes), the sister lineage of jawed vertebrates (gnathostomes)^1^ (Fig. 1a), which have overall less complex brains than jawed vertebrates^2^. While a basic molecular regionalization has been described for the substantially simpler central nervous systems of the closest evolutionary relatives of vertebrates (urochordates and cephalochordates)^3,4^, the anatomical complexity of the four major divisions of the vertebrate brain evolved in common vertebrate ancestors ∼515-645 MYA^5^ (Fig. 1a), likely as part of the cephalic expansion that commenced around the emergence of this animal lineage (“new head” hypothesis)^6^.

**Fig. 1.**

Adult brain atlas overview. **a**, Upper panel: phylogenetic tree displaying the main vertebrate lineages and their approximate brain anatomies; blue bar indicates the estimated confidence interval for cyclostomes/gnathostomes divergence times^5^. Lower panel: schematic of the adult sea lamprey brain showing the different regions dissected for this study. **b**, UMAP of brain cells colored according to their corresponding cell type group. **c**, Dendrogram describing the relationships between the identified cell types. Colored boxes correspond to highlighted cell type groups in b. Upper panel: expression of terminal selector marker genes within each cell type; circle sizes are proportional to the number of cells expressing the gene. Lower panel: binary expression (presence/absence; based on whether a given gene is differentially expressed in the corresponding cell type; see Methods) of effector genes (neurotransmitters for neuronal types). PF, Posterior Forebrain; 1, PNS glia; 2, Erythrocytes. **d, e, f**, Sagittal sections (same orientation as in panel a) of the adult brain showing ISS maps of genes marking: neurons (*STMN4*), astroependyma (*SLC1A2*), and meningeal fibroblasts (*PAH, PDGFRA*) (d); anterior forebrain vs. posterior forebrain and midbrain neuronal factors (e); and neurotransmitter genes (f). Dashed lines separate the main four brain regions illustrated in panel a. See Extended Data Fig. 12 for ISS section schemes; scale bars, 500µm. N.B.: lamprey gene symbols throughout this study are based on corresponding mouse ortholog names.

Previous anatomical and molecular studies of the vertebrate brain have yielded intriguing insights and hypotheses pertaining to its structural and functional evolution^7,8^. However, its ancestral cellular composition and underlying gene expression programs, as well as its subsequent diversification, have not been systematically explored.

To fill this critical gap, we generated a comprehensive cell type atlas of the adult and larval (ammocoete) brain of the sea lamprey (*Petromyzon marinus*), based on extensive transcriptomic and spatial expression data at single-cell resolution (https://lampreybrain.kaessmannlab.org/). Integrated comparative analyses of this atlas unveiled details of the cell type repertoire and molecular architecture of the ancestral vertebrate brain, but also revealed distinct cell types, gene expression programs, and tissue structures that emerged during the evolution of the brain in jawed and jawless vertebrates, respectively.
