## Supplementary Table 1 for "Reconstructing the ancestral vertebrate brain using a lamprey neural cell type atlas"

### Sheet: scRNA-seq
Sample ID	Individual name	Species	Stage	Sex	Length	Tissue	Library ID	Lab origin	Geographical origin	Run date	Platform	Dissociation protocol	Resuspension buffer
SN046	LAM Ammo 1 140918	Petromyzon marinus	Ammocoete	N/A	11.7 cm	Diencephalon	SN046	Barreiro-Iglesias, Santiago de Compostela	Ulla River, Spain	2018-09-14	Chomium V2	Papain	Leibovitz
SN047	LAM Ammo 1 140918	Petromyzon marinus	Ammocoete	N/A	11.7 cm	Rhombencephalon	SN047	Barreiro-Iglesias, Santiago de Compostela	Ulla River, Spain	2018-09-14	Chomium V2	Papain	Leibovitz
SN054	LAM Ammo 1 260918	Petromyzon marinus	Ammocoete	N/A	9.7 cm	Diencephalon	SN054	Barreiro-Iglesias, Santiago de Compostela	Ulla River, Spain	2018-09-26	Chomium V2	Papain	Leibovitz
SN076	LAM Ammo 1 161118	Petromyzon marinus	Ammocoete	N/A	10 cm	Rhombencephalon	SN076	Barreiro-Iglesias, Santiago de Compostela	Ulla River, Spain	2018-11-16	Chomium V2	Papain	Leibovitz
SN077	LAM Ammo 1 161118	Petromyzon marinus	Ammocoete	N/A	10 cm	Mesencephalon	SN077	Barreiro-Iglesias, Santiago de Compostela	Ulla River, Spain	2018-11-16	Chomium V2	Papain	Leibovitz
SN078	LAM Ammo 1 161118	Petromyzon marinus	Ammocoete	N/A	10 cm	Diencephalon	SN078	Barreiro-Iglesias, Santiago de Compostela	Ulla River, Spain	2018-11-16	Chomium V2	Papain	Leibovitz
SN079	LAM Ammo 1 161118	Petromyzon marinus	Ammocoete	N/A	10 cm	Telencephalon	SN078	Barreiro-Iglesias, Santiago de Compostela	Ulla River, Spain	2018-11-16	Chomium V2	Papain	Leibovitz
SN110	LAM Ammo 1 190219	Petromyzon marinus	Ammocoete	N/A	7.3 cm	Encephalon	SN110	Barreiro-Iglesias, Santiago de Compostela	Ulla River, Spain	2019-02-19	Chomium V2	Papain	Leibovitz
SN118	LAM Ammo 1 010319	Petromyzon marinus	Ammocoete	N/A	11 cm	Telencephalon	SN118	Barreiro-Iglesias, Santiago de Compostela	Ulla River, Spain	2019-03-01	Chomium V2	Papain	Leibovitz
SN119	LAM Ammo 1 010319	Petromyzon marinus	Ammocoete	N/A	11 cm	Mesencephalon	SN119	Barreiro-Iglesias, Santiago de Compostela	Ulla River, Spain	2019-03-01	Chomium V2	Papain	Leibovitz
SN144	LAM Ammo 1 270319	Petromyzon marinus	Ammocoete	N/A	12.2 cm	Encephalon	SN144	Barreiro-Iglesias, Santiago de Compostela	Ulla River, Spain	2019-03-27	Chomium V2	Papain	Leibovitz
SN158	LAM Adult 1 030419	Petromyzon marinus	Adult, mature	N/A	N/A	Diencephalon	SN158	Barreiro-Iglesias, Santiago de Compostela	Ulla River, Spain	2019-04-03	Chomium V3	Papain	Leibovitz
SN159	LAM Adult 1 030419	Petromyzon marinus	Adult, mature	N/A	N/A	Rhombencephalon	SN159	Barreiro-Iglesias, Santiago de Compostela	Ulla River, Spain	2019-04-03	Chomium V3	Papain	Leibovitz
SN161	LAM Adult 1 040419	Petromyzon marinus	Adult, mature	N/A	N/A	Mesencephalon	SN161	Barreiro-Iglesias, Santiago de Compostela	Ulla River, Spain	2019-04-04	Chomium V3	Papain	Leibovitz
SN162	LAM Adult 1 050419	Petromyzon marinus	Adult, mature	N/A	N/A	Telencephalon	SN162	Barreiro-Iglesias, Santiago de Compostela	Ulla River, Spain	2019-04-05	Chomium V3	Papain	Leibovitz
SN163	LAM Adult 1 050419	Petromyzon marinus	Adult, mature	N/A	N/A	Diencephalon	SN163	Barreiro-Iglesias, Santiago de Compostela	Ulla River, Spain	2019-04-05	Chomium V3	Papain	Leibovitz
SN164	LAM Adult 1 050419	Petromyzon marinus	Adult, mature	N/A	N/A	Mesencephalon	SN164	Barreiro-Iglesias, Santiago de Compostela	Ulla River, Spain	2019-04-05	Chomium V3	Papain	Leibovitz
SN165	LAM Adult 1 050419	Petromyzon marinus	Adult, mature	N/A	N/A	Rhombencephalon	SN165	Barreiro-Iglesias, Santiago de Compostela	Ulla River, Spain	2019-04-05	Chomium V3	Papain	Leibovitz
SN166	LAM Adult 1 060419	Petromyzon marinus	Adult, mature	N/A	N/A	Encephalon	SN166	Barreiro-Iglesias, Santiago de Compostela	Ulla River, Spain	2019-04-06	Chomium V3	Papain	Leibovitz
SN167	LAM Adult 1 060419	Petromyzon marinus	Adult, mature	N/A	N/A	Encephalon	SN167	Barreiro-Iglesias, Santiago de Compostela	Ulla River, Spain	2019-04-06	Chomium V3	Papain	Leibovitz
SN179	LAM Adult 1 020419	Petromyzon marinus	Adult, mature	N/A	N/A	Telencephalon	SN179	Barreiro-Iglesias, Santiago de Compostela	Ulla River, Spain	2019-04-02	Chomium V3	Papain	Leibovitz

### Sheet: bulk RNA-seq
Sample ID	Individual name	Species	Stage	Sex	Length	Tissue	Library ID	Lab origin	Geographical origin	Extraction date	Extraction protocol	RQN	Number of reads	Mapped reads	Uniquely mapped reads
4306	LAM M1 171014	Petromyzon marinus	Adult, mature	Male	N/A	Brain	4306sTS	Bronner, Caltech	N/A	2014-11-04	Qiagen Rneasy Micro (modified)	8.6	25244038	23923013	20931242
4307	LAM M1 171014	Petromyzon marinus	Adult, mature	Male	N/A	Heart	4307sTS	Bronner, Caltech	N/A	2014-11-04	Qiagen Rneasy Micro (modified)	9.7	43762054	39546848	33437978
4308	LAM M1 171014	Petromyzon marinus	Adult, mature	Male	N/A	Kidney	4308sTS	Bronner, Caltech	N/A	2014-11-04	Qiagen Rneasy Micro (modified)	8.7	33630099	30914172	26457015
4321	LAM M1 171014	Petromyzon marinus	Adult, mature	Male	N/A	Testis	4321sTS	Bronner, Caltech	N/A	2014-11-04	Qiagen Rneasy Micro (modified)	7.8	28818436	26947234	23475304
5066	LAM F1 171014	Petromyzon marinus	Adult, mature	Female	N/A	Brain	5066sTS	Bronner, Caltech	N/A	2015-02-05	Qiagen miRNeasy	7.6	30313669	28825598	25118590
5067	LAM F1 171014	Petromyzon marinus	Adult, mature	Female	N/A	Heart	5067sTS	Bronner, Caltech	N/A	2015-02-05	Qiagen miRNeasy	8.4	30627588	29136891	25164458
5068	LAM F1 171014	Petromyzon marinus	Adult, mature	Female	N/A	Kidney	5068sTS	Bronner, Caltech	N/A	2015-02-05	Qiagen miRNeasy	8.1	35748020	33637749	28904238
5069	LAM F1 171014	Petromyzon marinus	Adult, mature	Female	N/A	Ovary	5069sTS	Bronner, Caltech	N/A	2015-02-05	Qiagen miRNeasy	7.5	27023708	26234400	22971713
6312	LAM Ammo 1 220116	Petromyzon marinus	Ammocoete	N/A	9 cm.	Liver	6312sTS	Meulemans-Medeiros, Boulder	Maine, USA	2016-10-05	Qiagen miRNeasy	6.5	34153034	32674145	29265886
6315	LAM YA 3 260116	Petromyzon marinus	Juvenile (Youson st. 7)	Female	13 cm.	Brain	6315sTS	Meulemans-Medeiros, Boulder	Maine, USA	2016-10-07	Direct-zol RNA MiniPrep	10.0	29085951	27664786	24413518
6316	LAM YA 3 260116	Petromyzon marinus	Juvenile (Youson st. 7)	Female	13 cm.	Liver	6316sTS	Meulemans-Medeiros, Boulder	Maine, USA	2016-10-07	Direct-zol RNA MiniPrep	9.0	36813261	35302547	32202025
6317	LAM YA 3 260116	Petromyzon marinus	Juvenile (Youson st. 7)	Female	13 cm.	Brain	6317sTS	Meulemans-Medeiros, Boulder	Maine, USA	2016-10-12	TRIzol	9.1	30210163	29216549	24249131
6318	LAM YA 3 260116	Petromyzon marinus	Juvenile (Youson st. 7)	Female	13 cm.	Heart	6318sTS	Meulemans-Medeiros, Boulder	Maine, USA	2016-10-12	TRIzol	8.6	31525550	30063923	25787341
6319	LAM YA 3 260116	Petromyzon marinus	Juvenile (Youson st. 7)	Female	13 cm.	Kidney	6319sTS	Meulemans-Medeiros, Boulder	Maine, USA	2016-10-12	TRIzol	8.3	41620649	40785423	30077538
6320	LAM YA 3 260116	Petromyzon marinus	Juvenile (Youson st. 7)	Female	13 cm.	Ovary	6320sTS	Meulemans-Medeiros, Boulder	Maine, USA	2016-10-12	TRIzol	8.4	47139591	46377462	33886228
6321	LAM Ammo 2 260116	Petromyzon marinus	Ammocoete	N/A	9 cm.	Heart	6321sTS	Meulemans-Medeiros, Boulder	Maine, USA	2016-10-19	TRIzol	8.2	31642279	29675035	24475031
6322	LAM Ammo 2 260116	Petromyzon marinus	Ammocoete	N/A	9 cm.	Hindbrain	6322sTS	Meulemans-Medeiros, Boulder	Maine, USA	2016-10-19	TRIzol	5.2	33392379	31054048	26075065
6323	LAM M2 160616	Petromyzon marinus	Adult, mature	Male	N/A	Liver	6323sTS	Meulemans-Medeiros, Boulder	Maine, USA	2016-10-19	TRIzol	9.9	25721412	24619440	20842918
6324	LAM M2 160616	Petromyzon marinus	Adult, mature	Male	N/A	Testis	6324sTS	Meulemans-Medeiros, Boulder	Maine, USA	2016-10-19	TRIzol	8.8	25372517	24254314	20636261
6376	LAM YA 4 260116	Petromyzon marinus	Juvenile (Youson st. 6)	Female	13 cm.	Forebrain	6376sTS	Meulemans-Medeiros, Boulder	Maine, USA	2017-06-07	TRIzol	9.5	37044143	35797803	31294086
6377	LAM YA 4 260116	Petromyzon marinus	Juvenile (Youson st. 6)	Female	13 cm.	Hindbrain	6377sTS	Meulemans-Medeiros, Boulder	Maine, USA	2017-06-07	TRIzol	8.7	21345233	20383400	17642013
6378	LAM YA 4 260116	Petromyzon marinus	Juvenile (Youson st. 6)	Female	13 cm.	Heart	6378sTS	Meulemans-Medeiros, Boulder	Maine, USA	2017-06-07	TRIzol	8.4	34380585	32568265	27666900
6379	LAM YA 4 260116	Petromyzon marinus	Juvenile (Youson st. 6)	Female	13 cm.	Kidney	6379sTS	Meulemans-Medeiros, Boulder	Maine, USA	2017-06-07	TRIzol	8.4	29905307	29365305	22260282
6380	LAM YA 4 260116	Petromyzon marinus	Juvenile (Youson st. 6)	Female	13 cm.	Liver	6380sTS	Meulemans-Medeiros, Boulder	Maine, USA	2017-06-07	TRIzol	9.8	25218088	24264686	21650568
6381	LAM M2 160616	Petromyzon marinus	Adult, mature	Male	N/A	Forebrain	6381sTS	Meulemans-Medeiros, Boulder	Maine, USA	2017-06-07	TRIzol	10.0	27875607	26849910	23690281
6382	LAM F1 130616	Petromyzon marinus	Adult, mature	Female	N/A	Heart	6382sTS	Meulemans-Medeiros, Boulder	Maine, USA	2017-06-07	TRIzol	9.8	30382296	28362755	24294712
6383	LAM F1 130616	Petromyzon marinus	Adult, mature	Female	N/A	Kidney	6383sTS	Meulemans-Medeiros, Boulder	Maine, USA	2017-06-08	TRIzol	10.0	26637630	25232722	21996121
6384	LAM YA 5 260116	Petromyzon marinus	Juvenile (Youson st. 6)	Female	13 cm.	Forebrain	6384sTS	Meulemans-Medeiros, Boulder	Maine, USA	2017-06-08	TRIzol	9.9	27850658	26753151	23628477
6385	LAM YA 5 260116	Petromyzon marinus	Juvenile (Youson st. 6)	Female	13 cm.	Hindbrain	6385sTS	Meulemans-Medeiros, Boulder	Maine, USA	2017-06-08	TRIzol	7.7	19830457	19071347	15077406
6386	LAM YA 5 260116	Petromyzon marinus	Juvenile (Youson st. 6)	Female	13 cm.	Heart	6386sTS	Meulemans-Medeiros, Boulder	Maine, USA	2017-06-08	TRIzol	8.9	32988901	31001052	26713879
6387	LAM YA 5 260116	Petromyzon marinus	Juvenile (Youson st. 6)	Female	13 cm.	Kidney	6387sTS	Meulemans-Medeiros, Boulder	Maine, USA	2017-06-08	TRIzol	7.8	38738243	37765847	29237400
6388	LAM YA 5 260116	Petromyzon marinus	Juvenile (Youson st. 6)	Female	13 cm.	Liver	6388sTS	Meulemans-Medeiros, Boulder	Maine, USA	2017-06-08	TRIzol	9.6	24054550	23197420	20891481
6389	LAM YA 4 260116	Petromyzon marinus	Juvenile (Youson st. 6)	Female	13 cm.	Ovary	6389sTS	Meulemans-Medeiros, Boulder	Maine, USA	2017-06-07	TRIzol	9.1	37062075	36426268	26588697
6390	LAM F1 130616	Petromyzon marinus	Adult, mature	Female	N/A	Hindbrain	6390sTS	Meulemans-Medeiros, Boulder	Maine, USA	2017-06-09	TRIzol	9.2	38475967	37003616	32729923
6391	LAM F1 130616	Petromyzon marinus	Adult, mature	Female	N/A	Ovary	6391sTS	Meulemans-Medeiros, Boulder	Maine, USA	2017-06-09	TRIzol	8.9	34368986	33353557	26989978
6392	LAM F1 130616	Petromyzon marinus	Adult, mature	Female	N/A	Forebrain	6392sTS	Meulemans-Medeiros, Boulder	Maine, USA	2017-06-09	TRIzol	10.0	22636283	21834013	19288523
6393	LAM M2 160616	Petromyzon marinus	Adult, mature	Male	N/A	Hindbrain	6393sTS	Meulemans-Medeiros, Boulder	Maine, USA	2017-06-09	TRIzol	9.5	35564253	34291247	30417135
6394	LAM M2 160616	Petromyzon marinus	Adult, mature	Male	N/A	Heart	6394sTS	Meulemans-Medeiros, Boulder	Maine, USA	2017-06-09	TRIzol	9.2	27486983	25464427	21663683
6395	LAM M2 160616	Petromyzon marinus	Adult, mature	Male	N/A	Kidney	6395sTS	Meulemans-Medeiros, Boulder	Maine, USA	2017-06-09	TRIzol	9.9	26682127	25322810	21813218
6396	LAM F1 130616	Petromyzon marinus	Adult, mature	Female	N/A	Liver	6396sTS	Meulemans-Medeiros, Boulder	Maine, USA	2017-06-09	TRIzol	9.7	31457718	30891428	24240111
6397	LAM M3 160616	Petromyzon marinus	Adult, mature	Male	N/A	Testis	6397sTS	Meulemans-Medeiros, Boulder	Maine, USA	2017-06-09	TRIzol	9.4	32185882	30496365	26273304
6398	LAM Ammo 2 260116	Petromyzon marinus	Ammocoete	N/A	9 cm.	Kidney	6398sTS	Meulemans-Medeiros, Boulder	Maine, USA	2017-06-09	TRIzol	7.5	27423446	26894151	18749114
6399	LAM Ammo 2 260116	Petromyzon marinus	Ammocoete	N/A	9 cm.	Forebrain	6399sTS	Meulemans-Medeiros, Boulder	Maine, USA	2017-06-09	TRIzol	8.6	37907575	36590226	32308681
6400	LAM F5 160616	Petromyzon marinus	Adult, mature	Female	N/A	Ovary	6400sTS	Meulemans-Medeiros, Boulder	Maine, USA	2017-06-09	TRIzol	8.4	24000000	23416496	18628677
6401	LAM Ammo 200616	Petromyzon marinus	Ammocoete	N/A	9 cm.	Brain	6401sTS	Meulemans-Medeiros, Boulder	Maine, USA	2017-06-12	TRIzol	9.7	22017263	21214211	18444575
6402	LAM Ammo 200616	Petromyzon marinus	Ammocoete	N/A	9 cm.	Kidney	6402sTS	Meulemans-Medeiros, Boulder	Maine, USA	2017-06-12	TRIzol	8.3	31513986	30135981	20132565
6403	LAM Ammo 2 260116	Petromyzon marinus	Ammocoete	N/A	9 cm.	Liver	6403sTS	Meulemans-Medeiros, Boulder	Maine, USA	2017-06-12	TRIzol	9.1	34835781	33388082	29579122
6404	LAM M3 160616	Petromyzon marinus	Adult, mature	Male	N/A	Forebrain	6404sTS	Meulemans-Medeiros, Boulder	Maine, USA	2017-06-12	TRIzol	9.2	26556431	25434044	22490699
6405	LAM M3 160616	Petromyzon marinus	Adult, mature	Male	N/A	Hindbrain	6405sTS	Meulemans-Medeiros, Boulder	Maine, USA	2017-06-12	TRIzol	9.8	12000000	11527027	10151998
6406	LAM M3 160616	Petromyzon marinus	Adult, mature	Male	N/A	Heart	6406sTS	Meulemans-Medeiros, Boulder	Maine, USA	2017-06-12	TRIzol	9.5	30500259	28397730	24325751
6407	LAM M4 160616	Petromyzon marinus	Adult, mature	Male	N/A	Kidney	6407sTS	Meulemans-Medeiros, Boulder	Maine, USA	2017-06-26	TRIzol	9.6	36483617	34860434	30385581
6408	LAM M3 160616	Petromyzon marinus	Adult, mature	Male	N/A	Liver	6408sTS	Meulemans-Medeiros, Boulder	Maine, USA	2017-06-12	TRIzol	9.9	41173461	39785502	35350858
6409	LAM F6 160616	Petromyzon marinus	Adult, mature	Female	N/A	Ovary	6409sTS	Meulemans-Medeiros, Boulder	Maine, USA	2017-06-12	TRIzol	9.2	32480619	31643104	26164998
6410	LAM M4 160616	Petromyzon marinus	Adult, mature	Male	N/A	Testis	6410sTS	Meulemans-Medeiros, Boulder	Maine, USA	2017-06-28	TRIzol	8.7	27255370	25910782	22118450
6422	LAM Ammo 1 111217	Petromyzon marinus	Ammocoete	N/A	13 cm.	Kidney	6422sTS	Meulemans-Medeiros, Boulder	Maine, USA	2018-06-04	TRIzol	7.6	58284315	56261878	42669134
6423	LAM Ammo 1 111217	Petromyzon marinus	Ammocoete	N/A	13 cm.	Liver	6423sTS	Meulemans-Medeiros, Boulder	Maine, USA	2018-06-04	TRIzol	8.4	56174053	54411713	46762292
6424	LAM Ammo 1 111217	Petromyzon marinus	Ammocoete	N/A	13 cm.	Forebrain	6424sTS	Meulemans-Medeiros, Boulder	Maine, USA	2018-06-04	TRIzol	7.7	52881784	51324818	42727317
6425	LAM Ammo 1 111217	Petromyzon marinus	Ammocoete	N/A	13 cm.	Hindbrain	6425sTS	Meulemans-Medeiros, Boulder	Maine, USA	2018-06-04	TRIzol	7.6	73415919	71730901	61094614
6426	LAM Ammo 1 111217	Petromyzon marinus	Ammocoete	N/A	13 cm.	Heart	6426sTS	Meulemans-Medeiros, Boulder	Maine, USA	2018-06-04	TRIzol	7.4	48635884	46222056	38984817
6427	LAM Ammo 2 111217	Petromyzon marinus	Ammocoete	N/A	13 cm.	Kidney	6427sTS	Meulemans-Medeiros, Boulder	Maine, USA	2018-06-04	TRIzol	6.5	74094758	71597543	59176965
6428	LAM Ammo 2 111217	Petromyzon marinus	Ammocoete	N/A	13 cm.	Forebrain	6428sTS	Meulemans-Medeiros, Boulder	Maine, USA	2018-06-04	TRIzol	8.2	58652953	57009320	48154457
6429	LAM Ammo 2 111217	Petromyzon marinus	Ammocoete	N/A	13 cm.	Hindbrain	6429sTS	Meulemans-Medeiros, Boulder	Maine, USA	2018-06-04	TRIzol	7.8	44442894	43322738	37530919
6430	LAM Ammo 2 111217	Petromyzon marinus	Ammocoete	N/A	13 cm.	Heart	6430sTS	Meulemans-Medeiros, Boulder	Maine, USA	2018-06-04	TRIzol	8.6	89475064	85924673	72468413
