## Supplementary Table 3 for "Reconstructing the ancestral vertebrate brain using a lamprey neural cell type atlas"

### Sheet: Adult
Adult brain atlas
Cell type	Description	Putative location	Comments
Chor1	Choroid plexus epithelial cells	Mesencephalon/Rhombencephalon
Chor2	Choroid plexus epithelial cells	Mesencephalon/Rhombencephalon
Chor3	Choroid plexus epithelial cells	Mesencephalon/Rhombencephalon
Chor4	Choroid plexus epithelial cells	Mesencephalon/Rhombencephalon
DeAstro1	Astrocytes; dbx1+ (MSTRG.865)	Diencephalon
DeAstroepen1	Astroependymal cells; six3/6+ (MSTRG.9404)	Diencephalon
DeAstroepen2	Astroependymal cells; igr5/6 (MSTRG.5324)	Diencephalon
DeChol1	Cholinergic neurons; chat/vacht+ (MSTRG.7934)	Diencephalon; Medial Habenula (MH)
DeChol2	Cholinergic neurons; npy+ (MSTRG.14454)	Diencephalon; Medial Habenula (MH)
DeChol3	Cholinergic neurons	Diencephalon; Medial Habenula (MH)
DeChol4	Cholinergic neurons; pcp4+ (PMZ-0040019)	Diencephalon; Right Habenula (RH)
DeEpen1	Ependymal cells; wnt3+ (MSTRG.9105)	Diencephalon
DeEpen2	Ependymal cells	Diencephalon
DeEpen3	Ependymal cells	Diencephalon
DeEpen4	Ependymal cells	Diencephalon
DeEpen5	Ependymal cells; bfsp1+ (PMZ-0028848)	Diencephalon
DeExc1	Excitatory neurons;cck/gast+ (MSTRG.6070)	Diencephalon, Left Habenula (LH)
DeExc2	Excitatory neurons	Diencephalon, Right Habenula (RH)
DeExc3	Excitatory neurons; penk+ (MSTRG.6365)	Diencephalon, Right Habenula (RH)
DeExc4	Excitatory neurons; shox2+ (MSTRG.322)	Diencephalon; Thalamus
DeExc5	Excitatory neurons; shox2+ (MSTRG.322)	Diencephalon; Thalamus
DeHypen1	Hypendimal cells	Diencephalon; Sub-Commissural Organ (SCO)
DeInh1	Inhibitory neurons	Diencephalon; Posterior hypothalamus
DeInh2	Inhibitory neurons	Diencephalon; Hypothalamus
DeInh3	Inhibitory neurons	Diencephalon; Sub-pallium
DeInh4	Inhibitory neurons	Diencephalon; Hypothalamus
DeInh5	Inhibitory neurons	Diencephalon; Hypothalamus
DeInh6	Inhibitory neurons; (MSTRG.14486)	Telencephalon	Mixed with glutamatergic neurons
DeInh7	Inhibitory neurons; vax1/2+ (MSTRG.5734)	Diencephalon; Sub-pallium
DeInh8	Inhibitory neurons; vatr+ (MSTRG.8781)	Diencephalon; Sub-pallium
DeInh9	Inhibitory neurons; prdm12+ (MSTRG.18138)	Diencephalon; Pre-thalamus (Pth)	Similar to OB inhibitory
DeMono1	Monoaminergic neurons	Diencephalon
DeMono2	Monoaminergic neurons; nts+ (MSTRG.5332)	Diencephalon; Posterior hypothalamus
DeMono3	Monoaminergic neurons	Diencephalon
DeNeb1	Neuroblasts; meis1/2+ (MSTRG.9235)	Diencephalon
DeNeb2	Neuroblasts; meis2+ (MSTRG.11960)	Diencephalon
DeNeb3	Excitatory neurons; ebf1/2+ (MSTRG.6549)	Telencephalon/Diencephalon; Medial Pallium (MPal)/Thalamic eminence (THh)
DeNeb4	Neuroblasts	Diencephalon
DeNeb5	Excitatory neurons	Diencephalon/Mesencephalon; Thalamus/Pre-tectum
DePep1	Peptidergic neurons; six6+ (MSTRG.3757)	Diencephalon; Ventral hypothalamus/Infundibulum
DePep10	Peptidergic neurons; lhcgr/fshr + (PMZ-0017577)	Diencephalon; Sub-pallium/Septum/Pre-optic Area (POA)
DePep2	Peptidergic neurons; six6+ (MSTRG.3757)	Diencephalon; Ventral hypothalamus/Postoptic Commissure Nucleus (PCN)
DePep3	Peptidergic neurons; slco1c1+ (MSTRG.773)	Diencephalon; Hypothalamus	Nitrergic
DePep4	Peptidergic neurons; prlh (MSTRG.1821)	Diencephalon; Posterior hypothalamus
DePep5	Peptidergic neurons	Diencephalon; Posterior hypothalamus
DePep6	Peptidergic neurons; pnoc+ (MSTRG.149)	Diencephalon; Posterior hypothalamus
DePep7	Peptidergic neurons; lhx1/5 (MSTRG.2966)	Diencephalon; Posterior hypothalamus
DePep8	Peptidergic neurons	Diencephalon; Posterior hypothalamus
DePep9	Peptidergic neurons; gnrh1+ (MSTRG.5691)	Diencephalon; Preoptic nucleus; Rostral Paraventricular area (RPa) (DePep9.2)
DePigm1	Pigmented cells	Diencephalon; Pineal/Parapineal organs
DePigm2	Pigmented cells	Diencephalon; Pineal/Parapineal organs
DeProl1	Proliferating glia	Diencephalon
DMAstro1	Astrocytes; ntn1+ (MSTRG.1533)	Diencephalon/Mesencephalon
DMEpen1	Ependymal cells; wnt7+ (MSTRG.8834)	Diencephalon/Mesencephalon
Erythro1	Erythrocytes	Whole brain
Erythro2	Erythrocytes; plek2+ (MSTRG.10871)	Whole brain
Fibro1	Fibroblast-like cells; pdgfra+ (MSTRG.8489)	Whole brain; leptomeninges/choroid plexuses
Fibro2	Fibroblast-like cells; pah+ (MSTRG.5559)	Whole brain; leptomeninges/choroid plexuses
Fibro3	Fibroblast-like cells; cfh+ (MSTRG.12979)	Whole brain; leptomeninges/choroid plexuses
Fibro4	Fibroblast-like cells; (MSTRG.3969)	Whole brain; leptomeninges/choroid plexuses
Imm1	Immune cells; lyz1/2 (MSTRG.16265)	Whole brain
Imm2	Immune cells	Whole brain
Imm3	Immune cells	Whole brain
Lympho1	Lymphocytes; vlra+ (MSTRG.16587)	Whole brain
Lympho2	Lymphocytes	Whole brain
Lympho3	Lymphocytes	Whole brain
MeAstro1	Astrocytes; pitx1-3+ (MSTRG.4850)	Mesencephalon
MeDopa1	Dopaminergic neurons	Mesencephalon/Diencephalon; Posterior Tuberculum Nucleus (PTN)
MeDopa2	Dopaminergic neurons	Mesencephalon; Ventral
MeEpen1	Ependymal cells	Mesencephalon
MeExc1	Excitatory neurons; sh3yl1+ (MSTRG.187)	Diencephalon/Mesencephalon; Thalamus/Pre-tectum
MeExc2	Excitatory neurons; vip+ (MSTRG.621)	Diencephalon/Mesencephalon; Thalamus/Pre-tectum
MeExc3	Excitatory neurons; en1/2+ (MSTRG.9098)	Mesencephalon
MeExc4	Excitatory neurons; shox2+ (MSTRG.322)	Mesencephalon; Optic Tectum (OT)
MeExc5	Excitatory neurons; shox2+ (MSTRG.322)	Mesencephalon; Optic Tectum (OT)
MeExc6	Excitatory neurons; neurod+ (MSTRG.5979)	Mesencephalon; Dorsal
MeExc7	Excitatory neurons; tfap2+ (MSTRG.591)	Mesencephalon; Dorsal
MeExc8	Excitatory neurons; meis1/2 (MSTRG.16491)	Mesencephalon/Rhombencephalon; Dorsal isthmic area
MeInh1	Inhibitory neurons; uncx+ (MSTRG.11167)	Mesencephalon; Pre-tectum
MeInh10	Inhibitory neurons; tfap2+ (MSTRG.21377)	Mesencephalon
MeInh11	Inhibitory neurons; emx1/2+ (MSTRG.6588)	Mesencephalon
MeInh2	Inhibitory neurons; otx2+ (MSTRG.8275)	Mesencephalon
MeInh3	Inhibitory neurons; otx2+ (MSTRG.8275)	Mesencephalon; Optic Tectum (OT)
Meinh4	Inhibitory neurons; meis+ (MSTRG.17403)	Mesencephalon; Optic Tectum (OT)
MeInh5	Inhibitory neurons; npy+ (MSTRG.14454)	Mesencephalon/Rhombencephalon
MeInh6	Inhibitory neurons; six3/6+ (MSTRG.9404)	Mesencephalon/Rhombencephalon; Ventral isthmic area
MeInh7	Inhibitory neurons; gata2+ (MSTRG.13735)	Mesencephalon/Rhombencephalon; Ventral isthmic area
MeInh8	Inhibitory neurons; en1/2+	Mesencephalon/Rhombencephalon; Ventral isthmic area
MeInh9	Inhibitory neurons; ebf1/2+ (MSTRG.6549)	Mesencephalon
MeMono1	Monoaminergic neurons	Mesencephalon/Diencephalon; Posterior Tuberculum Nucleus (PTN)
MeNeb1	Neuroblasts	Rhombencephalon	Maybe low quality
MeSero1	Serotonergic neurons; tph1/2+ (MSTRG.1130)	Diencephalon; Habenula
MeSero2	Serotonergic neurons	Mesencephalon/Rhombencephalon
MeSero3	Serotonergic neurons	Mesencephalon/Rhombencephalon
Micro1	Microglia	Whole brain
MRAstro1	Astrocytes; dao+ (MSTRG.2978)	Mesencephalon/Rhombencephalon
MRAstro2	Astrocytes	Mesencephalon/Rhombencephalon
MREpen1	Ependymal cells; kera+ (MSTRG.4061)	Mesencephalon/Rhombencephalon
NCGlia1	Neural crest-derved glia; sox8+ (MSTRG.4669)	Cranial nerve ganglia
PeAstro1	Astrocytes; c1qtnf3+ (MSTRG.5194)	Prosencephalon
PeAstro2	Astrocytes	Prosencephalon
PeAstroepen1	Astroependymal cells; wif1+ (MSTRG.19793)	Prosencephalon
Photo1	Photoreceptor; arrestin+ (MSTRG.14157)	Diencephalon; Pineal Organ (PO) Cone-like
Photo2	Photoreceptor; rhodopsin+ (MSTRG.12344)	Diencephalon; Pineal Organ (PO) Rod-like
Photo3	Photoreceptor; parietopsin+ (MSTRG.13797)	Diencephalon; Parapineal Organ (PpO)
Photo4	Photoreceptor; parietopsin+ (MSTRG.13797)	Diencephalon; Parapineal Organ (PpO)
ReAstro1	Astrocytes	Rhombencephalon
ReEpen1	Ependymal cells; foxa1/2+	Rhombencephalon
ReEpen2	Ependymal cells; ptch2+ (MSTRG.7734)	Rhombencephalon
ReEpen3	Ependymal cells; gdf10/bmp3+	Rhombencephalon
ReExc1	Excitatory neurons; phox2b+ (MSTRG.8564)	Rhombencephalon
ReExc2	Excitatory neurons; tac1+ (MSTRG.6115)	Rhombencephalon
ReInh1	Inhibitory neurons; pkd2l1/2+ (MSTRG.4895)	Spinal cord; central canal	CSF-contacting neurons
ReInh2	Inhibitory neurons; pkd2l1/2+ (MSTRG.4895)	Spinal cord; central canal	CSF-contacting neurons
ReInh3	Inhibitory neurons; slc25a4/5/31+ (MSTRG.7381)	Rhombencephalon
ReInh4	Inhibitory neurons	Mesencephalon/Rhombencephalon; Ventral isthmic area
ReInh5	Inhibitory neurons	Rhombencephalon; Medulla	Glycinergic neurons; reticulospinal
ReInh6	Inhibitory neurons	Rhombencephalon; Medulla	Glycinergic neurons; reticulospinal
ReInh7	Inhibitory neurons	Rhombencephalon/Spinal cord	Glycinergic neurons
ReInh8	Inhibitory neurons	Rhombencephalon
ReProl1	Proliferating vascular cells	Rhombencephalon
TeAstro1	Astrocytes; dao+ (MSTRG.2978)	Telencephalon
TeAstroepen1	Astroependymal cells; znfx1+ (MSTRG.12877)	Telencephalon
TeAstroepen2	Astroependymal cells; nkx2-4+ (MSTRG.8326)	Telencephalon
TeDopa1	Dopaminergic neurons	Telencephalon; Olfactory Bulbs (OB)
TeEpen1	Ependymal cells	Telencephalon
TeEpen2	Ependymal cells; megf10+ (MSTRG.13637)	Telencephalon
TeExc1	Excitatory neurons; (MSTRG.6115)	Telencephalon; Dorsomedial Telencephalic Nucleus (DMTN) / Tufted-like cells of Glomerular layer OB (GLOB)
TeExc2	Excitatory neurons; lhx1/5+ (MSTRG.2966)	Telencephalon; Lateral Pallium (Internal) (LPal)
TeExc3	Excitatory neurons; pnoc+ (MSTRG.149)	Telencephalon; Sub-Medial Pallium (SMPal)
TeExc4	Excitatory neurons; c1ql1-4+ (MSTRG.9001)	Telencephalon; Medial Pallium (MPal)
TeExc5	Excitatory neurons; ikzf1/3+ (MSTRG.2004)	Telencephalon; Lateral Pallium (LPal)
TeExc6	Excitatory neurons; emx1/2+ (MSTRG.6588)	Telencephalon; Lateral Pallium (LPal)
TeExc7	Excitatory neurons; vip+ (MSTRG.621)	Telencephalon; Lateral Pallium (LPal)
TeExc8	Excitatory neurons; meis+ (MSTRG.17403)	Telencephalon; Lateral Pallium (Internal) (LPal)
TeInh1	Inhibitory neurons	Telencephalon
TeInh2	Inhibitory neurons; pbx+ (MSTRG.17644)	Telencephalon; Lateral Pallium (Dorsal) (LPal)
TeInh3	Inhibitory neurons; otx2+ (MSTRG.8275)	Telencephalon;
TeInh4	Inhibitory neurons; isl1/2+ (MSTRG.9785)	Telencephalon; Medial Preoptic Nucleus (MPO)
TeInh5	Inhibitory neurons; lhx6/8 (MSTRG.10404)	Telencephalon; Striatum/Pallidum
TeInh6	Inhibitory neurons; slc32a1+ (MSTRG.11808)	Telencephalon; Olfactory Bulbs (OB)
TeInh7	Inhibitory neurons;pdyn+ (MSTRG.652)	Telencephalon; Olfactory Bulbs (OB)
TeInh8	Inhibitory neurons; penk+ (MSTRG.6365)	Telencephalon; Olfactory Bulbs (OB)
TeMono1	Peptidergic neurons	Diencephalon; Preoptic nucleus
TeNeb1	Neuroblasts; tnnt1/2 (MSTRG.16125)	Telencephalon
TeProl1	Proliferating glia	Telencephalon
Vasc1	Vascular cells; vwf+ (MSTRG.16087)	Whole brain
Vasc2	Vascular cells; tmem204+ (MSTRG.19555)	Whole brain
Vasc3	Vascular cells	Whole brain
Vasc4	Vascular cells	Whole brain
Vasc5	Smooth muscle-like cells; actg+ (MSTRG.12125)	Whole brain; leptomeninges/choroid plexuses

### Sheet: Larval
Larval brain atlas
Cell type	Description	Putative location	Comments
Am-DeAstro1	Astrocytes	Diencephalon
Am-DeAstroepen1	Astroependymal; (MSTRG.4061)	Diencephalon
Am-DeAstroepen2	Astroependymal	Diencephalon
Am-DeAstroepen3	Astroependymal; (MSTRG.7665)	Diencephalon
Am-DeChor1	Choroid plexus epithelial cells	Diencephalon
Am-DeEpen1	Ependymal cells	Diencephalon
Am-DeExc1	Excitatory neurons	Diencephalon
Am-DeExc2	Excitatory neurons	Diencephalon
Am-DeExc3	Excitatory neurons	Diencephalon
Am-DeExc4	Excitatory neurons	Diencephalon
Am-DeExc5	Excitatory neurons	Diencephalon
Am-DeExc6	Excitatory neurons	Diencephalon
Am-DeExc7	Excitatory neurons	Diencephalon
Am-DeExc8	Excitatory neurons	Diencephalon
Am-DeExc9	Excitatory neurons	Diencephalon
Am-DeHypen1	Hypendimal cells	Diencephalon
Am-DeInh1	Inhibitory neurons	Diencephalon
Am-DeInh2	Inhibitory neurons	Diencephalon
Am-DeInh3	Inhibitory neurons	Diencephalon
Am-DeInh4	Inhibitory neurons	Diencephalon
Am-DeInh5	Inhibitory neurons	Diencephalon
Am-DeInh6	Inhibitory neurons	Diencephalon
Am-DeNeb1	Neuroblasts	Diencephalon
Am-DeNeb2	Neuroblasts	Diencephalon
Am-DeNeb3	Neuroblasts	Diencephalon
Am-DeNeb4	Neuroblasts	Diencephalon
Am-DeNeb5	Neuroblasts	Diencephalon
Am-DePep1	Peptidergic neurons	Diencephalon
Am-DePep2	Peptidergic neurons	Diencephalon
Am-DePep3	Peptidergic neurons	Diencephalon
Am-DePep4	Peptidergic neurons	Diencephalon
Am-DePigm1	Pigmented cells	Diencephalon
Am-DePigm2	Pigmented cells	Diencephalon
Am-DeProl1	Proliferating glia	Diencephalon
Am-Fibro1	Fibroblast-like cells; pdgfra+ (MSTRG.8489)	Whole brain; leptomeninges/choroid plexuses
Am-Fibro2	Fibroblast-like cells; pah+ (MSTRG.5559)	Whole brain; leptomeninges/choroid plexuses
Am-MeAstro1	Astrocytes	Mesencephalon
Am-MeAstroepen1	Astroependymal	Mesencephalon
Am-MeChol1	Cholinergic neurons	Mesencephalon
Am-MeChor1	Choroid plexus epithelial cells	Mesencephalon
Am-MeEpen1	Ependymal cells	Mesencephalon
Am-MeExc1	Excitatory neurons	Mesencephalon
Am-MeExc2	Excitatory neurons	Mesencephalon
Am-MeInh1	Inhibitory neurons	Mesencephalon
Am-MeInh2	Inhibitory neurons	Mesencephalon
Am-MeInh3	Inhibitory neurons	Mesencephalon
Am-MeMono1	Monoaminergic neurons	Mesencephalon
Am-MeNeb1	Neuroblasts	Mesencephalon
Am-MeNeb2	Neuroblasts	Mesencephalon
Am-MeNeb3	Neuroblasts	Mesencephalon
Am-MeNeb4	Neuroblasts	Mesencephalon
Am-MeNeb5	Neuroblasts	Mesencephalon
Am-MeNeb6	Neuroblasts	Mesencephalon
Am-MeNeb7	Neuroblasts	Mesencephalon
Am-MePep1	Peptidergic neurons	Mesencephalon
Am-MePep2	Peptidergic neurons	Mesencephalon
Am-MePep3	Peptidergic neurons	Mesencephalon
Am-Micro	Microglia	Whole brain
Am-PEAstroepen1	Astroependymal	Prosencephalon
Am-Photo1	Photoreceptor; arrestin+ (MSTRG.14157)	Diencephalon; Pineal Organ (PO)
Am-Photo2	Photoreceptor; (MSTRG.3744)	Diencephalon; Parapineal Organ (PpO)
Am-Photo3	Photoreceptor; (MSTRG.2759)	Diencephalon; Parapineal Organ (PpO)
Am-ReAstro1	Astrocytes	Rhombencephalon
Am-ReAstroepen1	Astroependymal	Rhombencephalon
Am-ReAstroepen2	Astroependymal	Rhombencephalon
Am-ReChol1	Cholinergic neurons	Rhombencephalon
Am-ReChor1	Choroid plexus epithelial cells	Rhombencephalon
Am-ReEpen1	Ependymal cells	Rhombencephalon
Am-ReExc1	Excitatory neurons	Rhombencephalon
Am-ReExc2	Excitatory neurons	Rhombencephalon
Am-ReExc3	Excitatory neurons	Rhombencephalon
Am-ReExc4	Excitatory neurons	Rhombencephalon
Am-ReExc5	Excitatory neurons	Rhombencephalon
Am-ReExc6	Excitatory neurons	Rhombencephalon
Am-ReInh1	Inhibitory neurons	Rhombencephalon
Am-ReInh2	Inhibitory neurons	Rhombencephalon
Am-ReInh3	Inhibitory neurons	Rhombencephalon
Am-ReInh4	Inhibitory neurons	Rhombencephalon
Am-ReInh5	Inhibitory neurons	Rhombencephalon
Am-ReInh6	Inhibitory neurons	Rhombencephalon
Am-ReInh7	Inhibitory neurons	Rhombencephalon
Am-ReInh8	Inhibitory neurons	Rhombencephalon
Am-ReInh9	Inhibitory neurons	Rhombencephalon
Am-ReMono1	Monoaminergic neurons	Rhombencephalon
Am-ReNeb1	Neuroblasts	Rhombencephalon
Am-ReNeb2	Neuroblasts	Rhombencephalon
Am-ReNeb3	Neuroblasts	Rhombencephalon
Am-ReNeb4	Neuroblasts	Rhombencephalon
Am-ReNeb5	Neuroblasts	Rhombencephalon
Am-ReNeb6	Neuroblasts	Rhombencephalon
Am-RePep1	Peptidergic neurons	Rhombencephalon
Am-ReProl1	Proliferating glia	Rhombencephalon
Am-ReProl2	Proliferating neurons	Rhombencephalon
Am-TeAstro1	Astrocytes	Telencephalon
Am-TeDopa1	Dopaminergic neurons	Telencephalon; Olfactory Bulbs (OB)
Am-TeEpen1	Ependymal cells	Telencephalon
Am-TeExc1	Excitatory neurons; (MSTRG.6115)	Telencephalon; Dorsomedial Telencephalic Nucleus (DMTN)
Am-TeExc10	Excitatory neurons	Telencephalon
Am-TeExc2	Excitatory neurons	Telencephalon
Am-TeExc3	Excitatory neurons	Telencephalon
Am-TeExc4	Excitatory neurons	Telencephalon
Am-TeExc5	Excitatory neurons	Telencephalon
Am-TeExc6	Excitatory neurons	Telencephalon
Am-TeExc7	Excitatory neurons	Telencephalon
Am-TeExc8	Excitatory neurons	Telencephalon
Am-TeExc9	Excitatory neurons	Telencephalon
Am-TeInh1	Inhibitory neurons	Telencephalon
Am-TeInh2	Inhibitory neurons	Telencephalon
Am-TeInh3	Inhibitory neurons	Telencephalon
Am-TeInh4	Inhibitory neurons	Telencephalon
Am-TeInh5	Inhibitory neurons	Telencephalon; Olfactory Bulbs (OB)
Am-TeInh6	Inhibitory neurons	Telencephalon; Olfactory Bulbs (OB)
Am-TeInh7	Inhibitory neurons	Telencephalon; Olfactory Bulbs (OB)
Am-TeNeb1	Neuroblasts	Telencephalon
Am-TeNeb2	Neuroblasts	Telencephalon
Am-TeNeb3	Neuroblasts	Telencephalon
Am-TeNeb4	Neuroblasts	Telencephalon
Am-TeNeb5	Neuroblasts	Telencephalon
Am-TeNeb6	Neuroblasts	Telencephalon
Am-Vasc1	Vascular cells	Whole brain
