## Supplementary Table 4 for "Reconstructing the ancestral vertebrate brain using a lamprey neural cell type atlas"

### Sheet: ISS Ammocoete
List of ISS marker genes (larval)
Gene ID	Gene name	Description
MSTRG.6835	ACTG1/2	actin gamma 1/2
MSTRG.19810	AKAP5	A-kinase anchor protein 5
MSTRG.18084	ALOX5	arachidonate-5-lipoxygenase
MSTRG.2032	CCK	cholecystokinin
MSTRG.6070	CCK-like	cholecystokinin/gastrin-like
MSTRG.1234	CCN2/3/4/5	cellular communication network factor 2/3/4/5
MSTRG.7934	CHAT	choline acetyltransferase/vesicular acetylcholine transporter
MSTRG.9450	CHGA	chromogranin a
MSTRG.6109	DLX1a	distal-less homeobox 1
MSTRG.2263	DLX1b	distal-less homeobox 1
MSTRG.6108	DLX2/3/5	distal-less homeobox 2/3/5
MSTRG.6549	EBF1	early B cell factor 1/2/3/4
MSTRG.5689	EBF2/3	early B cell factor 1/2/3/4
MSTRG.6637	EGR2/3	early growth response protein 2/3
MSTRG.6588	EMX1/2b	empty spiracles homeobox 1/2
MSTRG.12094	ESRRA	estrogen related receptor alpha
MSTRG.2258	ETV1	ets variant 1
MSTRG.5760	FGF8	fibroblast growth factor 8
MSTRG.10634	GAD1/2	glutamate decarboxylase 1/2
MSTRG.5367	GAL	galanin
MSTRG.5777	GRN	granulin
MSTRG.17441	HES5a	hes family bHLH transcription factor 5
MSTRG.1871	HOXA/B/5	homeobox A/B/C6
MSTRG.2004	IKZF1/3	IKAROS family zinc finger 1/2/3/4
MSTRG.1319	KDR	kinase insert domain protein receptor
MSTRG.10404	LHX6/8	LIM homeobox protein 6/8
MSTRG.17402	MEIS1/2a	homeobox protein Meis1
MSTRG.16491	MEIS2a	homeobox protein Meis 2
MSTRG.9797	MYO9A	unconventional myosin a
MSTRG.5979	NEUROD2/6a	Neurogenic differentiation factor 2/6
MSTRG.1633	NEUROD2/6b	Neurogenic differentiation factor 2/6
MSTRG.3884	NKX2-2	NK2 homeobox 2
MSTRG.2984	NOS/1/2/3a	nitric oxide synthase 2, inducible
MSTRG.14454	NPY	neuropeptide y
MSTRG.9839	NR2F1/6a	Nuclear receptor subfamily 2 group F member 1/6
MSTRG.5128	NR2F1/6b	Nuclear receptor subfamily 2 group F member 1/6
MSTRG.5332	NTS	neurotensin
MSTRG.8275	OTX2	orthodenticle homeobox 1/2
MSTRG.5559	PAH	phenylalanine-4-hydroxylase
MSTRG.5329	PAX6-like/TMTC2	paired box 6
MSTRG.8560	PDE2A	phosphodiesterase 2A, cGMP-stimulated
MSTRG.8489	PDGFRA	platelet-derived growth factor receptor alpha
MSTRG.6365	PENK	pre-pro-dynorphin
MSTRG.4895	PKD2L1	polycystic kidney disease 2-like 1
MSTRG.7309	PLP1/GPM6B	proteolipid protein (myelin) 1/glycoprotein m6a/b
MSTRG.149	PNOC	pre-pro-nociceptin
MSTRG.616	POMCa	pro-opiomelanocortin
MSTRG.4578	POMCb	pro-opiomelanocortin
MSTRG.8398	PPP1R14A/B/C	protein phosphatase 1, regulatory (inhibitor) subunit 14A/B/C
MSTRG.18138	PRDM12	PR domain containing 12
MSTRG.16433	PRKCQ	protein kinase C theta/delta
MSTRG.3757	SIX3/6a	homeobox protein SIX6
MSTRG.857	SLC17A6/7/8	vesicular glutamate transporter 6/7/8
MSTRG.6582	SLC18A1a	Solute carrier family 18 member 2
MSTRG.939	SLC1A2	solute carrier family 1 member 2
MSTRG.7780	SLC1A3/6a	solute carrier family 1, member 3/6
MSTRG.11808	SLC32A1b	solute carrier family 32 (GABA vesicular transporter), member 1
MSTRG.419	SLC5A7b	solute carrier family 5 (choline transporter), member 7
MSTRG.16163	SLC6A5	solute carrier family 6 member 5
MSTRG.4994	SNCA	alpha synuclein
MSTRG.17344	SP8/9	trans-acting transcription factor 8/9
MSTRG.23085	SSTa	cortistatin
MSTRG.13621	SSTc	pre-pro-somatostatin
MSTRG.6115	TAC1-like	pro-tachykinin 1
MSTRG.3380	TBX6/20	T-box 6/20
MSTRG.2012	TFPI2	tissue factor pathway inhibitor 2
MSTRG.5560	TH	tyrosine hydroxylase
MSTRG.7030	TMEM64	transmembrane protein 64
MSTRG.911	TPH1/2	tryptophan hydroxylase 1/2
MSTRG.5690	VAT	vasotocin
MSTRG.621	VIP	vasoactive intestinal peptide
MSTRG.14371	YJEFN3	YjeF N-terminal domain containing 3
MSTRG.4350	ZFP704	zinc-finger protein 704

### Sheet: ISS Adult
List of ISS marker genes (adult)
Gene ID	Gene name	Description
MSTRG.6835	ACTG1/2	actin gamma 1/2
MSTRG.4985	ADORA2A	Adenosine receptor A2a
MSTRG.19810	AKAP5	A-kinase anchor protein 5
MSTRG.8862	ALAS1/2	aminolevulinic acid synthase 1/2, erythroid
MSTRG.18084	ALOX5	arachidonate-5-lipoxygenase
MSTRG.3946	BCL11B	B cell leukemia/lymphoma 11B
MSTRG.2032	CCK	cholecystokinin
MSTRG.6070	CCK-like	cholecystokinin/gastrin-like
MSTRG.1234	CCN2/3/4/5	cellular communication network factor 2/3/4/5
MSTRG.7934	CHAT	choline acetyltransferase/vesicular acetylcholine transporter
MSTRG.9450	CHGA	chromogranin a
MSTRG.6109	DLX1a	distal-less homeobox 1
MSTRG.2263	DLX1b	distal-less homeobox 1
MSTRG.6108	DLX2/3/5	distal-less homeobox 2/3/5
MSTRG.6549	EBF1	early B cell factor 1/2/3/4
MSTRG.5689	EBF2/3	early B cell factor 1/2/3/4
MSTRG.6637	EGR2/3	early growth response protein 2/3
MSTRG.6588	EMX1/2b	empty spiracles homeobox 1/2
MSTRG.9098	EN1/2	Engrailed 1/2
MSTRG.12094	ESRRA	estrogen related receptor alpha
MSTRG.2258	ETV1	ets variant 1
MSTRG.5760	FGF8	fibroblast growth factor 8
MSTRG.1268	FOXJ1	forkhead box J1
MSTRG.10634	GAD1/2	glutamate decarboxylase 1/2
MSTRG.5367	GAL	galanin
MSTRG.13735	GATA2/3a	GATA binding protein 2/3
MSTRG.11994	GNG2	guanine nucleotide binding protein (G protein), gamma 2
MSTRG.5777	GRN	granulin
MSTRG.850	GUCA1B	guanylate cyclase activator 1B
MSTRG.17441	HES5a	hes family bHLH transcription factor 5
MSTRG.1871	HOXA/B/5	homeobox A/B/C6
MSTRG.2004	IKZF1/3	IKAROS family zinc finger 1/2/3/4
MSTRG.1319	KDR	kinase insert domain protein receptor
MSTRG.4061	KERA	keratocan/proline arginine-rich end leucine-rich repeat
MSTRG.10404	LHX6/8	LIM homeobox protein 6/8
MSTRG.17402	MEIS1/2a	homeobox protein Meis1
MSTRG.16491	MEIS2a	homeobox protein Meis 2
MSTRG.9797	MYO9A	unconventional myosin a
MSTRG.5979	NEUROD2/6a	Neurogenic differentiation factor 2/6
MSTRG.1633	NEUROD2/6b	Neurogenic differentiation factor 2/6
MSTRG.3884	NKX2-2	NK2 homeobox 2
MSTRG.2984	NOS/1/2/3a	nitric oxide synthase 2, inducible
MSTRG.14454	NPY	neuropeptide y
MSTRG.9839	NR2F1/6a	Nuclear receptor subfamily 2 group F member 1/6
MSTRG.5128	NR2F1/6b	Nuclear receptor subfamily 2 group F member 1/6
MSTRG.5332	NTS	neurotensin
MSTRG.8275	OTX2	orthodenticle homeobox 1/2
MSTRG.5559	PAH	phenylalanine-4-hydroxylase
MSTRG.5329	PAX6-like/TMTC2	paired box 6
MSTRG.8560	PDE2A	phosphodiesterase 2A, cGMP-stimulated
MSTRG.8489	PDGFRA	platelet-derived growth factor receptor alpha
MSTRG.6365	PENK	pre-pro-dynorphin
MSTRG.4895	PKD2L1	polycystic kidney disease 2-like 1
MSTRG.7309	PLP1/GPM6B	proteolipid protein (myelin) 1/glycoprotein m6a/b
MSTRG.149	PNOC	pre-pro-nociceptin
MSTRG.616	POMCa	pro-opiomelanocortin
MSTRG.4578	POMCb	pro-opiomelanocortin
MSTRG.8398	PPP1R14A/B/C	protein phosphatase 1, regulatory (inhibitor) subunit 14A/B/C
MSTRG.18138	PRDM12	PR domain containing 12
MSTRG.16433	PRKCQ	protein kinase C theta/delta
MSTRG.6758	RCVRN	recoverin
MSTRG.11404	RTN4R	reticulon 4 receptor
MSTRG.322	SHOX2	short stature homeobox 2
MSTRG.3757	SIX3/6a	homeobox protein SIX3/6
MSTRG.857	SLC17A6/7/8	vesicular glutamate transporter 6/7/8
MSTRG.6582	SLC18A1a	Solute carrier family 18 member 2
MSTRG.939	SLC1A2	solute carrier family 1 member 2
MSTRG.7780	SLC1A3/6a	solute carrier family 1, member 3/6
MSTRG.20425	SLC1A3/6b	solute carrier family 1 (high affinity aspartate/glutamate transporter), member 3/6
MSTRG.4456	SLC32A1a	solute carrier family 32 (GABA vesicular transporter), member 1
MSTRG.11808	SLC32A1b	solute carrier family 32 (GABA vesicular transporter), member 1
MSTRG.419	SLC5A7b	solute carrier family 5 (choline transporter), member 7
MSTRG.16163	SLC6A5	solute carrier family 6 member 5
MSTRG.4994	SNCA	alpha synuclein
MSTRG.6852	SOXE1	SRY (sex determining region Y)-box 8/9/10
MSTRG.4669	SOXE2	SRY (sex determining region Y)-box 8/9/10
MSTRG.1257	SOXE3	SRY (sex determining region Y)-box 8/9/10
MSTRG.17344	SP8/9	trans-acting transcription factor 8/9
MSTRG.23085	SSTa	somatostatin a
MSTRG.13621	SSTc	somatostatin c
MSTRG.6410	STMN4	stathmin-like 4
MSTRG.6115	TAC1-like	pro-tachykinin 1-like
MSTRG.6042	TBR1	T-box brain gene 1
MSTRG.3380	TBX6/20	T-box 6/20
MSTRG.2012	TFPI2	tissue factor pathway inhibitor 2
MSTRG.5560	TH	tyrosine hydroxylase
MSTRG.7030	TMEM64	transmembrane protein 64
MSTRG.12608	TMPRSS9	Transmembrane protease serine 9
MSTRG.911	TPH1/2	tryptophan hydroxylase 1/2
MSTRG.5690	VAT	vasotocin
MSTRG.621	VIP	vasoactive intestinal peptide
MSTRG.14371	YJEFN3	YjeF N-terminal domain containing 3
MSTRG.4350	ZFP704	zinc-finger protein 704

### Sheet: smFISH Ammocoete
List of smFISH marker genes (larval)
Gene ID	Gene name	Description
MSTRG.5691	GNRH1a	gonadotropin releasing hormone 1
MSTRG.2351	SSPOa	SCO-spondin
MSTRG.5690	VAT	vasotocin
MSTRG.4350	ZFP704	zinc-finger protein 704
