## Supplementary Table 8 for "Reconstructing the ancestral vertebrate brain using a lamprey neural cell type atlas"

### Sheet: Sheet1
MSTRG.10878	ACTA1
MSTRG.17380	AANAT
MSTRG.6835	ACTG1/2
MSTRG.12125	ACTG2
MSTRG.18136	ADAMTS13
MSTRG.2658	ADAMTS17/19
MSTRG.6003	ADARB2
MSTRG.4985	ADORA2A
MSTRG.4601	AHB7
MSTRG.19810	AKAP5
MSTRG.8862	ALAS1/2
MSTRG.11542	ALDOA/B/C
MSTRG.18084	ALOX5
MSTRG.7978	AMBP
MSTRG.9597	APOC3
MSTRG.14157	ARR3
MSTRG.3946	BCL11B
MSTRG.4943	BICC1
MSTRG.8408	BMP2/4
MSTRG.4830	BMP3/GDF10
MSTRG.9001	C1QL3
MSTRG.773	CALCA
MSTRG.2032	CCK
MSTRG.6070	CCK-like
MSTRG.1234	CCN2/3/5
MSTRG.2518	CCNB1/2
MSTRG.942	CD44
MSTRG.12979	CFH
MSTRG.7934	CHAT
MSTRG.9450	CHGA
MSTRG.8307	CKM
MSTRG.13537	CLDN11
MSTRG.8986	COL15A1
MSTRG.1918	CRHR1/2
MSTRG.10968	CRX
MSTRG.6142	CSAD
MSTRG.7252	CSF1R
MSTRG.15310	CX39.4
MSTRG.1771	CXCL15
MSTRG.865	DBX1/2
MSTRG.6109	DLX1a
MSTRG.2263	DLX1b
MSTRG.6108	DLX2/3/5
MSTRG.9581	DRD2
MSTRG.846	DRD4
MSTRG.13013	DSF
MSTRG.6549	EBF1
MSTRG.5689	EBF2/3
MSTRG.6637	EGR2/3
MSTRG.5740	EMX1/2a
MSTRG.6588	EMX1/2b
MSTRG.9098	EN1/2
MSTRG.9221	EPAS1
MSTRG.4	EPB41
MSTRG.12094	ESRRA
MSTRG.2258	ETV1
MSTRG.538	FABP3
MSTRG.5898	FAM237A/B
MSTRG.7573	FBLN1
MSTRG.5760	FGF8
MSTRG.6574	FGFRL1
MSTRG.3887	FOXA1/2
MSTRG.12974	FOXC1
MSTRG.10939	FOXG1
MSTRG.1268	FOXJ1
MSTRG.8740	FOXP1/2/4
MSTRG.1639	FRZB/SRFP4
MSTRG.5177	FST
MSTRG.14399	G6PC
MSTRG.10634	GAD1/2
MSTRG.5367	GAL
MSTRG.12397	GATA1
MSTRG.13735	GATA2/3a
MSTRG.8761	GATA2/3b
MSTRG.1814	GBX1
MSTRG.6284	GDF5
MSTRG.11994	GNG2
MSTRG.5691	GNRH1a
MSTRG.6550	GNRH1b
MSTRG.13660	GP1BA
MSTRG.387	GRK1
MSTRG.5777	GRN
MSTRG.850	GUCA1B
MSTRG.1347	HCK/LYN
MSTRG.17441	HES5a
MSTRG.17442	HES5b
MSTRG.10682	HOXA/B3
MSTRG.1987	HOXA/B4
MSTRG.1871	HOXA/B5
MSTRG.12744	HPGDS
MSTRG.2221	IGFBP3
MSTRG.1176	IGFN1
MSTRG.2004	IKZF1/3
MSTRG.256	IL13RA2
MSTRG.10254	IRX2/5
MSTRG.9785	ISL1/2
MSTRG.5173	ITGA1/2
MSTRG.1897	ITGB6
MSTRG.14674	ITLN1
MSTRG.16017	KCNT1
MSTRG.1319	KDR
MSTRG.4061	KERA
MSTRG.8832	L1CAM
MSTRG.3743	LAMP5
MSTRG.5324	LGR6
MSTRG.10469	LHX2/9
MSTRG.8175	LHX3/4
MSTRG.10404	LHX6/8
MSTRG.7470	LMOD1
MSTRG.2999	LPXN
MSTRG.8420	LTBP2/4
MSTRG.12238	LUM
MSTRG.16265	LYZ1/2
MSTRG.1539	MARVELD3
MSTRG.9235	MEIS1
MSTRG.17402	MEIS1/2a
MSTRG.17403	MEIS1/2b
MSTRG.16491	MEIS2a
MSTRG.11960	MEIS2b
MSTRG.5858	MFHAS1
MSTRG.1689	MMP19
MSTRG.17028	MMP2
MSTRG.11347	MMP25
MSTRG.6433	MRVI1
MSTRG.5614	MSX1/2/3
MSTRG.9797	MYO9A
MSTRG.12836	NDNF
MSTRG.5979	NEUROD2/6a
MSTRG.1633	NEUROD2/6b
MSTRG.2156	NHLH2
PMZ-0031130	NKX2-1/4a
MSTRG.3884	NKX2-2
MSTRG.5664	NKX6-1/2
MSTRG.2984	NOS1/2/3a
MSTRG.11301	NOS1/2/3b
MSTRG.13572	NPPC
MSTRG.14454	NPY
MSTRG.9839	NR2F1/6a
MSTRG.5128	NR2F1/6b
MSTRG.1729	NR4A2
MSTRG.17857	NRN1
MSTRG.18065	NTNG1/2
MSTRG.5332	NTS
MSTRG.142	OPRM1
MSTRG.8275	OTX2
MSTRG.5559	PAH
MSTRG.13797	parietopsin
MSTRG.4919	PAX2
MSTRG.5511	PAX6
MSTRG.5329	PAX6-like/TMTC2
MSTRG.18473	PAX7
MSTRG.17644	PBX1
MSTRG.17643	PBX4
MSTRG.8560	PDE2A
MSTRG.4649	PDE6G
MSTRG.4595	PDE6H
MSTRG.8489	PDGFRA
MSTRG.652	PDYN
MSTRG.5206	PEAR1
MSTRG.6365	PENK
MSTRG.18465	PER1/2
MSTRG.8564	PHOX2B
MSTRG.4895	PKD2L1
MSTRG.4892	PKD2L1
MSTRG.16590	PLBD1
MSTRG.10871	PLEK2
MSTRG.4695	PLK1
MSTRG.7309	PLP1/GPM6B
MSTRG.14444	PMEL
MSTRG.1058	PMP22/EMP3a
MSTRG.4711	PMP22/EMP3b
MSTRG.149	PNOC
MSTRG.616	POMCa
MSTRG.4578	POMCb
MSTRG.8398	PPP1R14A/B/C
MSTRG.18138	PRDM12
MSTRG.16433	PRKCQ
MSTRG.1821	PRLH
MSTRG.8253	PROX1
MSTRG.7734	PTCH1/2
MSTRG.6758	RCVRN
MSTRG.1296	REELD1
MSTRG.10864	RGS6
MSTRG.12344	RHO
MSTRG.12344	RHO
MSTRG.2656	RORB
MSTRG.7707	RPE65
MSTRG.4797	RRH
MSTRG.6414	RSPO2/4
MSTRG.11404	RTN4R
MSTRG.6352	SDC2/4
MSTRG.4130	SEMA3C/F
MSTRG.6607	SFRP1/5
MSTRG.1967	SHH-like
MSTRG.20216	SHISAL2A
MSTRG.322	SHOX2
MSTRG.9404	SIX3
MSTRG.3757	SIX3/6a
MSTRG.2672	SKOR1/2
MSTRG.857	SLC17A6/7/8
MSTRG.6582	SLC18A1a
MSTRG.5737	SLC18A1b
MSTRG.939	SLC1A2
MSTRG.7780	SLC1A3/6a
MSTRG.20425	SLC1A3/6b
MSTRG.4456	SLC32A1a
MSTRG.11808	SLC32A1b
MSTRG.12777	SLC4A4
MSTRG.417	SLC5A7a
MSTRG.419	SLC5A7b
MSTRG.11352	SLC6A4
MSTRG.16163	SLC6A5
MSTRG.4994	SNCA
MSTRG.1912	SOAT1/2
MSTRG.3573	SOXB1
MSTRG.14102	SOX2
MSTRG.6852	SOXE1
MSTRG.4669	SOXE2
MSTRG.1257	SOXE3
MSTRG.17344	SP8/9
MSTRG.12787	SPARC
MSTRG.14373	SPINT3
MSTRG.5790	SPON2
MSTRG.2351	SSPOa
MSTRG.2347	SSPOb
MSTRG.23085	SSTa
MSTRG.13621	SSTc
MSTRG.6410	STMN4
MSTRG.9065	TAC1
MSTRG.6115	TAC1-like
MSTRG.4815	TACR1
MSTRG.7811	TAL1
MSTRG.6042	TBR1
MSTRG.3380	TBX6/20
MSTRG.10747	TCAP
MSTRG.8456	TDO2
MSTRG.2012	TFPI2
MSTRG.5560	TH
MSTRG.4082	TIMP2
MSTRG.1883	TLR2
MSTRG.19555	TMEM204
MSTRG.7030	TMEM64
MSTRG.12608	TMPRSS9
MSTRG.8137	TNN
MSTRG.10541	TNNC2
MSTRG.5319	TNNI1
MSTRG.835	TNNT2
MSTRG.10492	TNR
MSTRG.911	TPH1/2
MSTRG.10320	UBE2C
MSTRG.11167	UNCX
MSTRG.5690	VAT
MSTRG.5734	VAX1/2
MSTRG.6189	VIM
MSTRG.621	VIP
MSTRG.16587	VLRA
MSTRG.16087	VWF
MSTRG.9105	WNT3
MSTRG.14371	YJEFN3
MSTRG.4350	ZFP704
